# MicroRNA function transitions from regulating developmental genes to transposable elements during the maturation of pollen

**DOI:** 10.1101/864017

**Authors:** Cecilia Oliver, Maria Luz Annacondia, Zhenxing Wang, R Keith Slotkin, Claudia Köhler, German Martinez

## Abstract

microRNAs play important roles to control the development of eukaryotic organisms. Both animal and plant microRNAs are essential for the spatio-temporal regulation of development but together with this role, plant microRNAs also control transposable elements and stimulate the production of epigenetically-active small interfering RNAs. This last role is evident in the plant male gamete containing structure, the male gametophyte or pollen grain, but how the dual role of plant microRNAs is integrated during its development is unknown. Here, we provide a detailed analysis of microRNA dynamics during pollen development and their genic and transposable element targets using small RNA and mRNA cleavage (PARE) high-throughput sequencing. Furthermore we uncover the microRNAs loaded in the two main Argonaute proteins in the mature pollen grain, AGO1 and AGO5. Our results indicate that the developmental progression from microspore to mature pollen grain is characterized by a reprogramming from microRNAs focused on the control of development to microRNAs regulating transposable element control.
