## Supplemental Tables for "MicroRNA function transitions from regulating developmental genes to transposable elements during the maturation of pollen"

### Sheet: Supplementary Table 1
Supplementary table 1. Libraries produced in this study
Library	Tissue of origin	Number of raw reads	Number of mapped reads	Associated figure/s
Unicellular pollen bioreplicate 1	Unicellular pollen	9300122	6109787	Figures 1, 5 and 6
Unicellular pollen bioreplicate 2	Unicellular pollen	8500128	5896816	Figures 1, 5 and 6
Bicellular pollen bioreplicate 1	Bicellular pollen	5440748	3070930	Figures 1, 5 and 6
Bicellular pollen bioreplicate 2	Bicellular pollen	9482338	7567948	Figures 1, 5 and 6
Tricellular pollen bioreplicate 1	Tricellular pollen	5295545	3359340	Figures 1, 5 and 6
Tricellular pollen bioreplicate 2	Tricellular pollen	6418752	5140866	Figures 1, 5 and 6
Mature pollen bioreplicate 1	Mature Pollen	2850419	2579710	Figures 1, 5 and 6
Mature pollen bioreplicate 2	Mature Pollen	2403201	2171869	Figures 1, 5 and 6
Mature pollen PARE	Mature Pollen	43789877	38841598	Figures 4 and 6
Mature leaf PARE	Mature leaf	11069341	8500913	Figure 4
AGO1 IP	Mature Pollen	7284899	6554226	Figure 2 and 5
AGO1 Input	Mature Pollen	793318	686289	Figure 2 and 5
AGO5 IP	Mature Pollen	4391748	3376420	Figure 2 and 5
AGO5 Input	Mature Pollen	1398543	1197703	Figure 2 and 5

### Sheet: Supplementary Table 2
Supplementary Table 2. Common and tissues specific miRNAs identified in this study.
Tissues	total number of common miRNAs	miRNAs
Bicellular Mature Tricellular Unicellular	233	ath-miR169f-3pMIMAT0031898ArabidopsisthalianamiR169f-3p
		ath-miR394aMIMAT0000936ArabidopsisthalianamiR394a
		ath-miR5022MIMAT0020527ArabidopsisthalianamiR5022
		ath-miR167a-5pMIMAT0000196ArabidopsisthalianamiR167a-5p
		ath-miR157a-5pMIMAT0000172ArabidopsisthalianamiR157a-5p
		ath-miR167bMIMAT0000197ArabidopsisthalianamiR167b
		ath-miR851-3pMIMAT0004274ArabidopsisthalianamiR851-3p
		ath-miR847MIMAT0004278ArabidopsisthalianamiR847
		ath-miR399c-3pMIMAT0000953ArabidopsisthalianamiR399c-3p
		ath-miR5654-5pMIMAT0022426ArabidopsisthalianamiR5654-5p
		ath-miR3932b-5pMIMAT0032113ArabidopsisthalianamiR3932b-5p
		ath-miR8121MIMAT0032262ArabidopsisthalianamiR8121
		ath-miR447bMIMAT0002114ArabidopsisthalianamiR447b
		ath-miR408-3pMIMAT0001011ArabidopsisthalianamiR408-3p
		ath-miR319bMIMAT0000512ArabidopsisthalianamiR319b
		ath-miR167dMIMAT0000905ArabidopsisthalianamiR167d
		ath-miR159cMIMAT0001015ArabidopsisthalianamiR159c
		ath-miR866-5pMIMAT0004315ArabidopsisthalianamiR866-5p
		ath-miR398b-5pMIMAT0031911ArabidopsisthalianamiR398b-5p
		ath-miR5641MIMAT0022402ArabidopsisthalianamiR5641
		ath-miR5023MIMAT0020528ArabidopsisthalianamiR5023
		ath-miR156d-5pMIMAT0000169ArabidopsisthalianamiR156d-5p
		ath-miR162b-5pMIMAT0031877ArabidopsisthalianamiR162b-5p
		ath-miR866-3pMIMAT0004316ArabidopsisthalianamiR866-3p
		ath-miR162a-5pMIMAT0031876ArabidopsisthalianamiR162a-5p
		ath-miR846-5pMIMAT0032023ArabidopsisthalianamiR846-5p
		ath-miR868-3pMIMAT0004319ArabidopsisthalianamiR868-3p
		ath-miR156b-3pMIMAT0031866ArabidopsisthalianamiR156b-3p
		ath-miR166a-3pMIMAT0000189ArabidopsisthalianamiR166a-3p
		ath-miR172cMIMAT0000922ArabidopsisthalianamiR172c
		ath-miR171b-5pMIMAT0031899ArabidopsisthalianamiR171b-5p
		ath-miR398c-3pMIMAT0000950ArabidopsisthalianamiR398c-3p
		ath-miR168a-3pMIMAT0031884ArabidopsisthalianamiR168a-3p
		ath-miR156b-5pMIMAT0000167ArabidopsisthalianamiR156b-5p
		ath-miR170-3pMIMAT0000201ArabidopsisthalianamiR170-3p
		ath-miR168b-3pMIMAT0031885ArabidopsisthalianamiR168b-3p
		ath-miR396b-3pMIMAT0031909ArabidopsisthalianamiR396b-3p
		ath-miR393a-5pMIMAT0000934ArabidopsisthalianamiR393a-5p
		ath-miR5654-3pMIMAT0023005ArabidopsisthalianamiR5654-3p
		ath-miR1888bMIMAT0022436ArabidopsisthalianamiR1888b
		ath-miR861-5pMIMAT0004305ArabidopsisthalianamiR861-5p
		ath-miR390a-3pMIMAT0031902ArabidopsisthalianamiR390a-3p
		ath-miR156a-3pMIMAT0031865ArabidopsisthalianamiR156a-3p
		ath-miR869.2MIMAT0004321ArabidopsisthalianamiR869.2
		ath-miR2934-5pMIMAT0014138ArabidopsisthalianamiR2934-5p
		ath-miR168a-5pMIMAT0000198ArabidopsisthalianamiR168a-5p
		ath-miR447a-3pMIMAT0002113ArabidopsisthalianamiR447a-3p
		ath-miR5651MIMAT0022422ArabidopsisthalianamiR5651
		ath-miR160c-3pMIMAT0031875ArabidopsisthalianamiR160c-3p
		ath-miR2934-3pMIMAT0020364ArabidopsisthalianamiR2934-3p
		ath-miR472-3pMIMAT0003931ArabidopsisthalianamiR472-3p
		ath-miR398b-3pMIMAT0000949ArabidopsisthalianamiR398b-3p
		ath-miR161.1MIMAT0000181ArabidopsisthalianamiR161.1
		ath-miR773aMIMAT0003932ArabidopsisthalianamiR773a
		ath-miR5633MIMAT0022393ArabidopsisthalianamiR5633
		ath-miR172d-5pMIMAT0031901ArabidopsisthalianamiR172d-5p
		ath-miR157b-3pMIMAT0031871ArabidopsisthalianamiR157b-3p
		ath-miR8167fMIMAT0037261ArabidopsisthalianamiR8167f
		ath-miR8167bMIMAT0032764ArabidopsisthalianamiR8167b
		ath-miR165a-3pMIMAT0000187ArabidopsisthalianamiR165a-3p
		ath-miR166b-5pMIMAT0031881ArabidopsisthalianamiR166b-5p
		ath-miR171a-5pMIMAT0031888ArabidopsisthalianamiR171a-5p
		ath-miR395cMIMAT0000940ArabidopsisthalianamiR395c
		ath-miR160a-5pMIMAT0000178ArabidopsisthalianamiR160a-5p
		ath-miR5995bMIMAT0023518ArabidopsisthalianamiR5995b
		ath-miR156c-5pMIMAT0000168ArabidopsisthalianamiR156c-5p
		ath-miR170-5pMIMAT0031887ArabidopsisthalianamiR170-5p
		ath-miR166dMIMAT0000192ArabidopsisthalianamiR166d
		ath-miR8183MIMAT0032782ArabidopsisthalianamiR8183
		ath-miR156iMIMAT0022421ArabidopsisthalianamiR156i
		ath-miR8165MIMAT0032761ArabidopsisthalianamiR8165
		ath-miR848MIMAT0004270ArabidopsisthalianamiR848
		ath-miR156d-3pMIMAT0031868ArabidopsisthalianamiR156d-3p
		ath-miR5013MIMAT0020517ArabidopsisthalianamiR5013
		ath-miR5650MIMAT0022416ArabidopsisthalianamiR5650
		ath-miR159b-5pMIMAT0031889ArabidopsisthalianamiR159b-5p
		ath-miR5639-3pMIMAT0032128ArabidopsisthalianamiR5639-3p
		ath-miR414MIMAT0001322ArabidopsisthalianamiR414
		ath-miR319aMIMAT0000511ArabidopsisthalianamiR319a
		ath-miR865-3pMIMAT0004314ArabidopsisthalianamiR865-3p
		ath-miR390b-3pMIMAT0031903ArabidopsisthalianamiR390b-3p
		ath-miR5659MIMAT0022432ArabidopsisthalianamiR5659
		ath-miR851-5pMIMAT0004273ArabidopsisthalianamiR851-5p
		ath-miR840-5pMIMAT0004262ArabidopsisthalianamiR840-5p
		ath-miR173-5pMIMAT0000206ArabidopsisthalianamiR173-5p
		ath-miR780.1MIMAT0004218ArabidopsisthalianamiR780.1
		ath-miR3440b-3pMIMAT0017946ArabidopsisthalianamiR3440b-3p
		ath-miR159aMIMAT0000177ArabidopsisthalianamiR159a
		ath-miR862-5pMIMAT0004307ArabidopsisthalianamiR862-5p
		ath-miR868-5pMIMAT0020355ArabidopsisthalianamiR868-5p
		ath-miR8167cMIMAT0032765ArabidopsisthalianamiR8167c
		ath-miR390a-5pMIMAT0000931ArabidopsisthalianamiR390a-5p
		ath-miR840-3pMIMAT0032021ArabidopsisthalianamiR840-3p
		ath-miR319cMIMAT0001016ArabidopsisthalianamiR319c
		ath-miR166fMIMAT0000194ArabidopsisthalianamiR166f
		ath-miR832-5pMIMAT0004250ArabidopsisthalianamiR832-5p
		ath-miR5642aMIMAT0022403ArabidopsisthalianamiR5642a
		ath-miR408-5pMIMAT0031915ArabidopsisthalianamiR408-5p
		ath-miR164c-5pMIMAT0001017ArabidopsisthalianamiR164c-5p
		ath-miR831-5pMIMAT0032020ArabidopsisthalianamiR831-5p
		ath-miR157b-5pMIMAT0000173ArabidopsisthalianamiR157b-5p
		ath-miR852MIMAT0004275ArabidopsisthalianamiR852
		ath-miR8167aMIMAT0032763ArabidopsisthalianamiR8167a
		ath-miR164aMIMAT0000185ArabidopsisthalianamiR164a
		ath-miR842MIMAT0004264ArabidopsisthalianamiR842
		ath-miR855MIMAT0004279ArabidopsisthalianamiR855
		ath-miR5665MIMAT0022443ArabidopsisthalianamiR5665
		ath-miR396a-3pMIMAT0031908ArabidopsisthalianamiR396a-3p
		ath-miR5024-5pMIMAT0020530ArabidopsisthalianamiR5024-5p
		ath-miR160c-5pMIMAT0000180ArabidopsisthalianamiR160c-5p
		ath-miR396a-5pMIMAT0000944ArabidopsisthalianamiR396a-5p
		ath-miR156f-5pMIMAT0000171ArabidopsisthalianamiR156f-5p
		ath-miR829-3p.1MIMAT0004245ArabidopsisthalianamiR829-3p.1
		ath-miR156jMIMAT0022423ArabidopsisthalianamiR156j
		ath-miR402MIMAT0001003ArabidopsisthalianamiR402
		ath-miR171b-3pMIMAT0000920ArabidopsisthalianamiR171b-3p
		ath-miR395bMIMAT0000939ArabidopsisthalianamiR395b
		ath-miR156hMIMAT0001013ArabidopsisthalianamiR156h
		ath-miR8171MIMAT0032770ArabidopsisthalianamiR8171
		ath-miR156eMIMAT0000170ArabidopsisthalianamiR156e
		ath-miR865-5pMIMAT0004313ArabidopsisthalianamiR865-5p
		ath-miR164b-5pMIMAT0000186ArabidopsisthalianamiR164b-5p
		ath-miR395fMIMAT0000943ArabidopsisthalianamiR395f
		ath-miR5026MIMAT0020532ArabidopsisthalianamiR5026
		ath-miR8175MIMAT0032774ArabidopsisthalianamiR8175
		ath-miR838MIMAT0004260ArabidopsisthalianamiR838
		ath-miR867MIMAT0004318ArabidopsisthalianamiR867
		ath-miR775MIMAT0003934ArabidopsisthalianamiR775
		ath-miR158a-3pMIMAT0000176ArabidopsisthalianamiR158a-3p
		ath-miR156f-3pMIMAT0031869ArabidopsisthalianamiR156f-3p
		ath-miR396b-5pMIMAT0000945ArabidopsisthalianamiR396b-5p
		ath-miR8167dMIMAT0037259ArabidopsisthalianamiR8167d
		ath-miR5020cMIMAT0022391ArabidopsisthalianamiR5020c
		ath-miR8172MIMAT0032771ArabidopsisthalianamiR8172
		ath-miR172d-3pMIMAT0000923ArabidopsisthalianamiR172d-3p
		ath-miR172e-3pMIMAT0001019ArabidopsisthalianamiR172e-3p
		ath-miR166a-5pMIMAT0031880ArabidopsisthalianamiR166a-5p
		ath-miR771MIMAT0003930ArabidopsisthalianamiR771
		ath-miR172b-3pMIMAT0000205ArabidopsisthalianamiR172b-3p
		ath-miR168b-5pMIMAT0000199ArabidopsisthalianamiR168b-5p
		ath-miR158bMIMAT0001014ArabidopsisthalianamiR158b
		ath-miR160bMIMAT0000179ArabidopsisthalianamiR160b
		ath-miR2936MIMAT0014140ArabidopsisthalianamiR2936
		ath-miR395dMIMAT0000941ArabidopsisthalianamiR395d
		ath-miR5016MIMAT0020520ArabidopsisthalianamiR5016
		ath-miR166gMIMAT0000195ArabidopsisthalianamiR166g
		ath-miR167c-3pMIMAT0031917ArabidopsisthalianamiR167c-3p
		ath-miR447a.2-3pMIMAT0020345ArabidopsisthalianamiR447a.2-3p
		ath-miR5642bMIMAT0022435ArabidopsisthalianamiR5642b
		ath-miR167a-3pMIMAT0031883ArabidopsisthalianamiR167a-3p
		ath-miR829-5pMIMAT0032019ArabidopsisthalianamiR829-5p
		ath-miR166cMIMAT0000191ArabidopsisthalianamiR166c
		ath-miR5028MIMAT0020534ArabidopsisthalianamiR5028
		ath-miR164b-3pMIMAT0031878ArabidopsisthalianamiR164b-3p
		ath-miR5662MIMAT0022439ArabidopsisthalianamiR5662
		ath-miR845bMIMAT0004317ArabidopsisthalianamiR845b
		ath-miR823MIMAT0004240ArabidopsisthalianamiR823
		ath-miR850MIMAT0004272ArabidopsisthalianamiR850
		ath-miR4221MIMAT0017942ArabidopsisthalianamiR4221
		ath-miR3434-3pMIMAT0017738ArabidopsisthalianamiR3434-3p
		ath-miR5658MIMAT0022431ArabidopsisthalianamiR5658
		ath-miR844-3pMIMAT0004267ArabidopsisthalianamiR844-3p
		ath-miR824-3pMIMAT0032024ArabidopsisthalianamiR824-3p
		ath-miR157a-3pMIMAT0031870ArabidopsisthalianamiR157a-3p
		ath-miR171c-5pMIMAT0031900ArabidopsisthalianamiR171c-5p
		ath-miR829-3p.2MIMAT0004246ArabidopsisthalianamiR829-3p.2
		ath-miR398a-5pMIMAT0031910ArabidopsisthalianamiR398a-5p
		ath-miR5648-3pMIMAT0022413ArabidopsisthalianamiR5648-3p
		ath-miR2937MIMAT0014141ArabidopsisthalianamiR2937
		ath-miR156a-5pMIMAT0000166ArabidopsisthalianamiR156a-5p
		ath-miR156gMIMAT0001012ArabidopsisthalianamiR156g
		ath-miR5646MIMAT0022410ArabidopsisthalianamiR5646
		ath-miR5020bMIMAT0020529ArabidopsisthalianamiR5020b
		ath-miR397bMIMAT0000947ArabidopsisthalianamiR397b
		ath-miR403-3pMIMAT0001004ArabidopsisthalianamiR403-3p
		ath-miR171c-3pMIMAT0000921ArabidopsisthalianamiR171c-3p
		ath-miR5643aMIMAT0022404ArabidopsisthalianamiR5643a
		ath-miR8181MIMAT0032780ArabidopsisthalianamiR8181
		ath-miR166e-3pMIMAT0000193ArabidopsisthalianamiR166e-3p
		ath-miR5021MIMAT0020525ArabidopsisthalianamiR5021
		ath-miR403-5pMIMAT0031914ArabidopsisthalianamiR403-5p
		ath-miR395eMIMAT0000942ArabidopsisthalianamiR395e
		ath-miR415MIMAT0001323ArabidopsisthalianamiR415
		ath-miR5653MIMAT0022425ArabidopsisthalianamiR5653
		ath-miR824-5pMIMAT0004277ArabidopsisthalianamiR824-5p
		ath-miR5019MIMAT0020523ArabidopsisthalianamiR5019
		ath-miR158a-5pMIMAT0031873ArabidopsisthalianamiR158a-5p
		ath-miR5643bMIMAT0022445ArabidopsisthalianamiR5643b
		ath-miR159b-3pMIMAT0000207ArabidopsisthalianamiR159b-3p
		ath-miR839-5pMIMAT0004261ArabidopsisthalianamiR839-5p
		ath-miR165bMIMAT0000188ArabidopsisthalianamiR165b
		ath-miR157c-5pMIMAT0000174ArabidopsisthalianamiR157c-5p
		ath-miR171a-3pMIMAT0000202ArabidopsisthalianamiR171a-3p
		ath-miR165a-5pMIMAT0031879ArabidopsisthalianamiR165a-5p
		ath-miR391-5pMIMAT0000933ArabidopsisthalianamiR391-5p
		ath-miR859MIMAT0004303ArabidopsisthalianamiR859
		ath-miR173-3pMIMAT0022843ArabidopsisthalianamiR173-3p
		ath-miR845aMIMAT0004268ArabidopsisthalianamiR845a
		ath-miR398a-3pMIMAT0000948ArabidopsisthalianamiR398a-3p
		ath-miR156c-3pMIMAT0031867ArabidopsisthalianamiR156c-3p
		ath-miR160a-3pMIMAT0031874ArabidopsisthalianamiR160a-3p
		ath-miR825MIMAT0004241ArabidopsisthalianamiR825
		ath-miR157dMIMAT0000175ArabidopsisthalianamiR157d
		ath-miR778MIMAT0003937ArabidopsisthalianamiR778
		ath-miR843MIMAT0004265ArabidopsisthalianamiR843
		ath-miR172e-5pMIMAT0031918ArabidopsisthalianamiR172e-5p
		ath-miR398c-5pMIMAT0031912ArabidopsisthalianamiR398c-5p
		ath-miR8180MIMAT0032779ArabidopsisthalianamiR8180
		ath-miR5655MIMAT0022427ArabidopsisthalianamiR5655
		ath-miR5645cMIMAT0022414ArabidopsisthalianamiR5645c
		ath-miR8167eMIMAT0037260ArabidopsisthalianamiR8167e
		ath-miR827MIMAT0004243ArabidopsisthalianamiR827
		ath-miR393b-3pMIMAT0031906ArabidopsisthalianamiR393b-3p
		ath-miR166b-3pMIMAT0000190ArabidopsisthalianamiR166b-3p
		ath-miR163MIMAT0000184ArabidopsisthalianamiR163
		ath-miR4228-3pMIMAT0032109ArabidopsisthalianamiR4228-3p
		ath-miR162a-3pMIMAT0000182ArabidopsisthalianamiR162a-3p
		ath-miR390b-5pMIMAT0000932ArabidopsisthalianamiR390b-5p
		ath-miR157c-3pMIMAT0031872ArabidopsisthalianamiR157c-3p
		ath-miR162b-3pMIMAT0000183ArabidopsisthalianamiR162b-3p
		ath-miR404MIMAT0001005ArabidopsisthalianamiR404
		ath-miR5020aMIMAT0020524ArabidopsisthalianamiR5020a
		ath-miR5029MIMAT0020535ArabidopsisthalianamiR5029
		ath-miR780.2MIMAT0003939ArabidopsisthalianamiR780.2
		ath-miR172aMIMAT0000203ArabidopsisthalianamiR172a
		ath-miR776MIMAT0003935ArabidopsisthalianamiR776
		ath-miR2111b-3pMIMAT0011153ArabidopsisthalianamiR2111b-3p
		ath-miR172b-5pMIMAT0000204ArabidopsisthalianamiR172b-5p
		ath-miR846-3pMIMAT0004269ArabidopsisthalianamiR846-3p
		ath-miR5660MIMAT0022434ArabidopsisthalianamiR5660
		ath-miR166e-5pMIMAT0031882ArabidopsisthalianamiR166e-5p
		ath-miR395aMIMAT0000938ArabidopsisthalianamiR395a
		ath-miR394b-5pMIMAT0000937ArabidopsisthalianamiR394b-5p
Bicellular Tricellular Unicellular	21	ath-miR834MIMAT0004254ArabidopsisthalianamiR834
		ath-miR854bMIMAT0004281ArabidopsisthalianamiR854b
		ath-miR418MIMAT0001326ArabidopsisthalianamiR418
		ath-miR3434-5pMIMAT0017737ArabidopsisthalianamiR3434-5p
		ath-miR5664MIMAT0022442ArabidopsisthalianamiR5664
		ath-miR836MIMAT0004257ArabidopsisthalianamiR836
		ath-miR393b-5pMIMAT0000935ArabidopsisthalianamiR393b-5p
		ath-miR1886.1MIMAT0007853ArabidopsisthalianamiR1886.1
		ath-miR856MIMAT0004300ArabidopsisthalianamiR856
		ath-miR5637MIMAT0022397ArabidopsisthalianamiR5637
		ath-miR397aMIMAT0000946ArabidopsisthalianamiR397a
		ath-miR841b-3pMIMAT0017742ArabidopsisthalianamiR841b-3p
		ath-miR5629MIMAT0022388ArabidopsisthalianamiR5629
		ath-miR4240MIMAT0017948ArabidopsisthalianamiR4240
		ath-miR5644MIMAT0022406ArabidopsisthalianamiR5644
		ath-miR419MIMAT0001327ArabidopsisthalianamiR419
		ath-miR8176MIMAT0032775ArabidopsisthalianamiR8176
		ath-miR4228-5pMIMAT0017944ArabidopsisthalianamiR4228-5p
		ath-miR831-3pMIMAT0004249ArabidopsisthalianamiR831-3p
		ath-miR413MIMAT0001321ArabidopsisthalianamiR413
		ath-miR5652MIMAT0022424ArabidopsisthalianamiR5652
Bicellular Mature Unicellular	17	ath-miR1886.2MIMAT0012129ArabidopsisthalianamiR1886.2
		ath-miR781bMIMAT0022420ArabidopsisthalianamiR781b
		ath-miR164c-3pMIMAT0031916ArabidopsisthalianamiR164c-3p
		ath-miR400MIMAT0001001ArabidopsisthalianamiR400
		ath-miR391-3pMIMAT0031904ArabidopsisthalianamiR391-3p
		ath-miR782MIMAT0003941ArabidopsisthalianamiR782
		ath-miR169g-3pMIMAT0000912ArabidopsisthalianamiR169g-3p
		ath-miR5015MIMAT0020519ArabidopsisthalianamiR5015
		ath-miR860MIMAT0004304ArabidopsisthalianamiR860
		ath-miR5630aMIMAT0022389ArabidopsisthalianamiR5630a
		ath-miR5632-3pMIMAT0022392ArabidopsisthalianamiR5632-3p
		ath-miR5014a-5pMIMAT0021047ArabidopsisthalianamiR5014a-5p
		ath-miR863-3pMIMAT0004310ArabidopsisthalianamiR863-3p
		ath-miR401MIMAT0001002ArabidopsisthalianamiR401
		ath-miR2933aMIMAT0014136ArabidopsisthalianamiR2933a
		ath-miR4243MIMAT0017949ArabidopsisthalianamiR4243
		ath-miR8177MIMAT0032776ArabidopsisthalianamiR8177
Mature Tricellular Unicellular	12	ath-miR781aMIMAT0003940ArabidopsisthalianamiR781a
		ath-miR853MIMAT0004276ArabidopsisthalianamiR853
		ath-miR862-3pMIMAT0004308ArabidopsisthalianamiR862-3p
		ath-miR863-5pMIMAT0004309ArabidopsisthalianamiR863-5p
		ath-miR1888aMIMAT0007855ArabidopsisthalianamiR1888a
		ath-miR837-5pMIMAT0004258ArabidopsisthalianamiR837-5p
		ath-miR8174MIMAT0032773ArabidopsisthalianamiR8174
		ath-miR833a-5pMIMAT0004252ArabidopsisthalianamiR833a-5p
		ath-miR5027MIMAT0020533ArabidopsisthalianamiR5027
		ath-miR447c-5pMIMAT0020346ArabidopsisthalianamiR447c-5p
		ath-miR826aMIMAT0004242ArabidopsisthalianamiR826a
		ath-miR832-3pMIMAT0004251ArabidopsisthalianamiR832-3p
Bicellular Mature Tricellular	7	ath-miR169b-3pMIMAT0031897ArabidopsisthalianamiR169b-3p
		ath-miR5663-5pMIMAT0022440ArabidopsisthalianamiR5663-5p
		ath-miR870-3pMIMAT0004322ArabidopsisthalianamiR870-3p
		ath-miR161.2MIMAT0006779ArabidopsisthalianamiR161.2
		ath-miR869.1MIMAT0004320ArabidopsisthalianamiR869.1
		ath-miR5635cMIMAT0022428ArabidopsisthalianamiR5635c
		ath-miR472-5pMIMAT0032014ArabidopsisthalianamiR472-5p
Bicellular Unicellular	10	ath-miR5640MIMAT0022401ArabidopsisthalianamiR5640
		ath-miR417MIMAT0001325ArabidopsisthalianamiR417
		ath-miR3440b-5pMIMAT0017945ArabidopsisthalianamiR3440b-5p
		ath-miR5638aMIMAT0022398ArabidopsisthalianamiR5638a
		ath-miR8173MIMAT0032772ArabidopsisthalianamiR8173
		ath-miR857MIMAT0004301ArabidopsisthalianamiR857
		ath-miR5636MIMAT0022396ArabidopsisthalianamiR5636
		ath-miR822-3pMIMAT0032018ArabidopsisthalianamiR822-3p
		ath-miR405aMIMAT0001006ArabidopsisthalianamiR405a
		ath-miR854aMIMAT0004280ArabidopsisthalianamiR854a
Tricellular Unicellular	9	ath-miR835-3pMIMAT0004256ArabidopsisthalianamiR835-3p
		ath-miR5999MIMAT0023525ArabidopsisthalianamiR5999
		ath-miR826bMIMAT0035543ArabidopsisthalianamiR826b
		ath-miR864-5pMIMAT0004311ArabidopsisthalianamiR864-5p
		ath-miR169a-5pMIMAT0000200ArabidopsisthalianamiR169a-5p
		ath-miR5024-3pMIMAT0021048ArabidopsisthalianamiR5024-3p
		ath-miR854cMIMAT0004282ArabidopsisthalianamiR854c
		ath-miR8169MIMAT0032767ArabidopsisthalianamiR8169
		ath-miR773b-3pMIMAT0017736ArabidopsisthalianamiR773b-3p
Mature Unicellular	8	ath-miR830-5pMIMAT0004247ArabidopsisthalianamiR830-5p
		ath-miR5996MIMAT0023519ArabidopsisthalianamiR5996
		ath-miR5630bMIMAT0022399ArabidopsisthalianamiR5630b
		ath-miR393a-3pMIMAT0031905ArabidopsisthalianamiR393a-3p
		ath-miR858bMIMAT0022417ArabidopsisthalianamiR858b
		ath-miR420MIMAT0001328ArabidopsisthalianamiR420
		ath-miR2933bMIMAT0014137ArabidopsisthalianamiR2933b
		ath-miR841a-3pMIMAT0032022ArabidopsisthalianamiR841a-3p
Bicellular Tricellular	5	ath-miR833bMIMAT0022419ArabidopsisthalianamiR833b
		ath-miR399dMIMAT0000954ArabidopsisthalianamiR399d
		ath-miR2111a-3pMIMAT0011151ArabidopsisthalianamiR2111a-3p
		ath-miR4227MIMAT0017943ArabidopsisthalianamiR4227
		ath-miR5649aMIMAT0022415ArabidopsisthalianamiR5649a
Bicellular Mature	18	ath-miR399aMIMAT0000951ArabidopsisthalianamiR399a
		ath-miR8170-5pMIMAT0032768ArabidopsisthalianamiR8170-5p
		ath-miR8182MIMAT0032781ArabidopsisthalianamiR8182
		ath-miR779.2MIMAT0004329ArabidopsisthalianamiR779.2
		ath-miR169a-3pMIMAT0031886ArabidopsisthalianamiR169a-3p
		ath-miR822-5pMIMAT0004239ArabidopsisthalianamiR822-5p
		ath-miR2939MIMAT0014143ArabidopsisthalianamiR2939
		ath-miR5656MIMAT0022429ArabidopsisthalianamiR5656
		ath-miR5635dMIMAT0022405ArabidopsisthalianamiR5635d
		ath-miR779.1MIMAT0003938ArabidopsisthalianamiR779.1
		ath-miR2112-5pMIMAT0011154ArabidopsisthalianamiR2112-5p
		ath-miR5661MIMAT0022438ArabidopsisthalianamiR5661
		ath-miR5014bMIMAT0023524ArabidopsisthalianamiR5014b
		ath-miR5639-5pMIMAT0022400ArabidopsisthalianamiR5639-5p
		ath-miR8166MIMAT0032762ArabidopsisthalianamiR8166
		ath-miR5018MIMAT0020522ArabidopsisthalianamiR5018
		ath-miR399bMIMAT0000952ArabidopsisthalianamiR399b
		ath-miR5012MIMAT0020516ArabidopsisthalianamiR5012
Mature Tricellular	8	ath-miR5645fMIMAT0022441ArabidopsisthalianamiR5645f
		ath-miR858aMIMAT0004302ArabidopsisthalianamiR858a
		ath-miR399fMIMAT0000956ArabidopsisthalianamiR399f
		ath-miR5657MIMAT0022430ArabidopsisthalianamiR5657
		ath-miR5631MIMAT0022390ArabidopsisthalianamiR5631
		ath-miR774aMIMAT0003933ArabidopsisthalianamiR774a
		ath-miR870-5pMIMAT0032025ArabidopsisthalianamiR870-5p
		ath-miR5595aMIMAT0023517ArabidopsisthalianamiR5595a
Unicellular	13	ath-miR167c-5pMIMAT0001018ArabidopsisthalianamiR167c-5p
		ath-miR849MIMAT0004271ArabidopsisthalianamiR849
		ath-miR5017-5pMIMAT0032120ArabidopsisthalianamiR5017-5p
		ath-miR406MIMAT0001009ArabidopsisthalianamiR406
		ath-miR8184MIMAT0032783ArabidopsisthalianamiR8184
		ath-miR169dMIMAT0000908ArabidopsisthalianamiR169d
		ath-miR5635bMIMAT0022418ArabidopsisthalianamiR5635b
		ath-miR5638bMIMAT0022407ArabidopsisthalianamiR5638b
		ath-miR841b-5pMIMAT0017741ArabidopsisthalianamiR841b-5p
		ath-miR5666MIMAT0022444ArabidopsisthalianamiR5666
		ath-miR774b-3pMIMAT0017740ArabidopsisthalianamiR774b-3p
		ath-miR405dMIMAT0001008ArabidopsisthalianamiR405d
		ath-miR5628MIMAT0022387ArabidopsisthalianamiR5628
Bicellular	7	ath-miR394b-3pMIMAT0031907ArabidopsisthalianamiR394b-3p
		ath-miR5647MIMAT0022411ArabidopsisthalianamiR5647
		ath-miR5648-5pMIMAT0022412ArabidopsisthalianamiR5648-5p
		ath-miR828MIMAT0004244ArabidopsisthalianamiR828
		ath-miR774b-5pMIMAT0017739ArabidopsisthalianamiR774b-5p
		ath-miR854dMIMAT0004283ArabidopsisthalianamiR854d
		ath-miR5645bMIMAT0022409ArabidopsisthalianamiR5645b
Tricellular	5	ath-miR5997MIMAT0023520ArabidopsisthalianamiR5997
		ath-miR2938MIMAT0014142ArabidopsisthalianamiR2938
		ath-miR854eMIMAT0018504ArabidopsisthalianamiR854e
		ath-miR447c-3pMIMAT0002115ArabidopsisthalianamiR447c-3p
		ath-miR169f-5pMIMAT0000910ArabidopsisthalianamiR169f-5p
Mature	24	ath-miR169eMIMAT0000909ArabidopsisthalianamiR169e
		ath-miR4245MIMAT0023523ArabidopsisthalianamiR4245
		ath-miR5998aMIMAT0023521ArabidopsisthalianamiR5998a
		ath-miR5998bMIMAT0023522ArabidopsisthalianamiR5998b
		ath-miR8179MIMAT0032778ArabidopsisthalianamiR8179
		ath-miR841a-5pMIMAT0004263ArabidopsisthalianamiR841a-5p
		ath-miR830-3pMIMAT0004248ArabidopsisthalianamiR830-3p
		ath-miR5025MIMAT0020531ArabidopsisthalianamiR5025
		ath-miR833a-3pMIMAT0004253ArabidopsisthalianamiR833a-3p
		ath-miR3933MIMAT0018348ArabidopsisthalianamiR3933
		ath-miR2111a-5pMIMAT0011150ArabidopsisthalianamiR2111a-5p
		ath-miR405bMIMAT0001007ArabidopsisthalianamiR405b
		ath-miR416MIMAT0001324ArabidopsisthalianamiR416
		ath-miR5634MIMAT0022394ArabidopsisthalianamiR5634
		ath-miR2112-3pMIMAT0011155ArabidopsisthalianamiR2112-3p
		ath-miR835-5pMIMAT0004255ArabidopsisthalianamiR835-5p
		ath-miR5663-3pMIMAT0032129ArabidopsisthalianamiR5663-3p
		ath-miR777MIMAT0003936ArabidopsisthalianamiR777
		ath-miR2111b-5pMIMAT0011152ArabidopsisthalianamiR2111b-5p
		ath-miR844-5pMIMAT0004266ArabidopsisthalianamiR844-5p
		ath-miR861-3pMIMAT0004306ArabidopsisthalianamiR861-3p
		ath-miR3932b-3pMIMAT0018347ArabidopsisthalianamiR3932b-3p
		ath-miR5632-5pMIMAT0032127ArabidopsisthalianamiR5632-5p
		ath-miR5635aMIMAT0022395ArabidopsisthalianamiR5635a

### Sheet: Supplementary Table 3
Supplementary Table 3. Pollen miRNA-targeted genes identified by PARE sequencing
Gene	Cleavage Position	miRNA
AT1G69170.1	1308	ath-miR157a-5p
AT5G47540.1	1481	ath-miR158a-3p
AT1G63230.1	938	ath-miR161.2
AT1G63630.1	250	ath-miR161.2
AT5G35180.4	2657	ath-miR171b-5p
AT5G35180.4	2657	ath-miR171c-5p
AT5G35180.1	2558	ath-miR171c-5p
AT4G03290.1	568	ath-miR172b-5p
AT1G50990.1	1347	ath-miR391-5p
AT3G09530.1	524	ath-miR393b-3p
AT3G57870.1	280	ath-miR397a
AT5G18420.2	1087	ath-miR397a
AT3G57870.1	280	ath-miR397b
AT1G19500.1	282	ath-miR397b
AT5G02244.1	37	ath-miR397b
AT3G11320.1	1398	ath-miR407
AT2G02810.1	1240	ath-miR407
AT5G65685.2	112	ath-miR415
AT1G24520.1	521	ath-miR415
AT3G20770.1	1977	ath-miR5015
AT4G35240.1	149	ath-miR5021
AT2G23130.1	635	ath-miR5021
AT1G62981.2	1247	ath-miR5021
AT3G48160.2	1540	ath-miR5021
AT2G40520.4	1841	ath-miR5021
AT4G32590.4	212	ath-miR5021
AT2G40520.3	1701	ath-miR5021
AT4G35240.2	149	ath-miR5021
AT4G00720.1	1909	ath-miR5021
AT4G32590.2	193	ath-miR5021
AT1G55570.1	1992	ath-miR5021
AT2G43018.1	1459	ath-miR5651
AT2G43020.1	1460	ath-miR5651
AT5G27660.1	1535	ath-miR5657
AT4G36490.1	1459	ath-miR5664
AT3G05990.1	1886	ath-miR5998a
AT2G40116.1	1240	ath-miR5999
AT5G45880.1	456	ath-miR771
AT4G00755.1	1121	ath-miR774b-3p
AT4G00755.2	985	ath-miR774b-3p
AT3G61130.1	2341	ath-miR774b-5p
AT2G41050.1	987	ath-miR779.1
AT4G14810.1	33	ath-miR780.1
AT4G27840.1	1074	ath-miR782
AT3G57230.2	597	ath-miR824-5p
AT3G57230.1	796	ath-miR824-5p
AT1G50010.1	1492	ath-miR847
AT5G19580.1	59	ath-miR853
AT5G64640.1	1670	ath-miR866-3p
AT1G76940.2	731	ath-miR867
AT3G03800.1	977	ath-miR5658
AT4G35240.1	149	ath-miR5021
AT3G16640.1	846	ath-miR5017-3p
AT3G61740.2	3382	ath-miR159a
AT2G42380.1	1240	ath-miR172e-3p
AT2G03470.2	1166	ath-miR777
AT4G19200.1	862	ath-miR5017-3p
AT5G42340.1	2192	ath-miR5641
AT1G54520.1	1314	ath-miR869.1
AT5G52040.1	1238	ath-miR447c-3p
AT5G52040.4	1567	ath-miR447c-3p
AT1G06890.1	1112	ath-miR419
AT2G23130.1	635	ath-miR5021
AT2G47020.1	1568	ath-miR408-5p
AT1G62981.2	1247	ath-miR5021
AT2G19690.2	629	ath-miR157d
AT2G32460.2	983	ath-miR159b-3p
AT2G32460.2	983	ath-miR159a
AT2G32460.2	983	ath-miR159c
AT5G17780.1	1160	ath-miR168a-3p
AT5G60120.2	1821	ath-miR172e-3p
AT5G60120.2	1821	ath-miR172a
AT5G60120.2	1821	ath-miR172c
AT5G17780.2	1166	ath-miR168a-3p
AT3G09770.2	1671	ath-miR160c-3p
AT5G10660.1	1337	ath-miR408-5p
AT2G42380.2	1273	ath-miR172e-3p
AT4G26400.2	191	ath-miR472-3p
AT2G39681.1	418	ath-miR173-5p
AT4G24160.2	1551	ath-miR163
AT4G24930.1	998	ath-miR408-3p
AT2G04490.1	764	ath-miR780.2
AT4G35240.2	149	ath-miR5021
AT2G11770.1	4729	ath-miR5650
AT2G47020.2	1568	ath-miR408-5p
AT5G57735.1	429	ath-miR390a-5p
AT4G26930.1	676	ath-miR159b-3p
AT4G26930.1	676	ath-miR159c
AT2G39700.1	758	ath-miR865-3p
AT4G24160.1	1470	ath-miR163
AT1G31280.1	3233	ath-miR403-3p
AT5G60120.1	1658	ath-miR172e-3p
AT5G60120.1	1658	ath-miR172a
AT5G60120.1	1658	ath-miR172c
AT4G36920.1	1340	ath-miR172e-3p
AT4G36920.1	1340	ath-miR172a
AT4G36920.1	1340	ath-miR172c
AT3G26810.1	2010	ath-miR393a-5p
AT4G26400.1	231	ath-miR472-3p
AT4G02150.1	1891	ath-miR830-5p
AT1G65970.1	610	ath-miR832-3p
AT4G24340.1	64	ath-miR854a
AT3G61740.1	3490	ath-miR159a
AT2G32460.1	1015	ath-miR159b-3p
AT2G32460.1	1015	ath-miR159a
AT2G32460.1	1015	ath-miR159c
AT1G02790.1	1434	ath-miR2939
AT3G13390.1	2062	ath-miR831-5p
AT5G55930.1	2735	ath-miR159a
AT2G03470.1	1169	ath-miR777
AT1G12820.1	1895	ath-miR393a-5p
AT2G39675.1	379	ath-miR173-5p
AT4G36920.2	1304	ath-miR172e-3p
AT4G36920.2	1304	ath-miR172a
AT4G36920.2	1304	ath-miR172c

### Sheet: Supplementary Table 4
Supplementary Table 4. Pollen miRNA-targeted TEs identified by PARE sequencing
TE	Cleavage Position	miRNA
AT1TE02540	1240	ath-miR781a
AT1TE02880	30	ath-miR5658
AT1TE14750	73	ath-miR5021
AT1TE22710	87	ath-miR5021
AT1TE22710	105	ath-miR5021
AT1TE22710	123	ath-miR5021
AT1TE22710	171	ath-miR5021
AT1TE22710	201	ath-miR5021
AT1TE22710	252	ath-miR5021
AT1TE34455	47	ath-miR5021
AT1TE34455	80	ath-miR5021
AT1TE49955	5139	ath-miR5021
AT1TE50375	36	ath-miR5630a
AT1TE50375	5011	ath-miR5021
AT1TE50810	36	ath-miR5630a
AT1TE50810	5011	ath-miR5021
AT1TE51850	5292	ath-miR855
AT1TE59480	30	ath-miR5021
AT1TE59480	33	ath-miR5021
AT1TE62945	56	ath-miR5666
AT1TE76510	27	ath-miR5658
AT1TE76510	30	ath-miR5658
AT1TE76510	33	ath-miR5658
AT1TE81360	33	ath-miR5658
AT1TE82675	100	ath-miR5025
AT1TE82675	236	ath-miR2937
AT2TE01560	247	ath-miR159b-3p
AT2TE07175	1090	ath-miR780.2
AT2TE08135	5361	ath-miR5021
AT2TE08135	5364	ath-miR5021
AT2TE08135	5367	ath-miR5021
AT2TE19590	5324	ath-miR5650
AT2TE20315	495	ath-miR5645a
AT2TE21065	228	ath-miR171c-5p
AT2TE22345	322	ath-miR861-3p
AT2TE25740	443	ath-miR5633
AT2TE27820	4190	ath-miR829-5p
AT2TE42065	24	ath-miR5658
AT2TE54200	70	ath-miR162a-3p
AT2TE54200	100	ath-miR839-5p
AT2TE84830	49	ath-miR5021
AT2TE84980	51	ath-miR2934-3p
AT3TE04450	41	ath-miR5658
AT3TE09220	3026	ath-miR8184
AT3TE14700	170	ath-miR5643a
AT3TE27560	266	ath-miR8168
AT3TE35240	43	ath-miR5658
AT3TE35240	46	ath-miR5658
AT3TE35240	52	ath-miR5658
AT3TE35240	55	ath-miR5658
AT3TE35240	58	ath-miR5658
AT3TE39220	3314	ath-miR5658
AT3TE44955	393	ath-miR773b-5p
AT3TE46500	32	ath-miR5658
AT3TE46500	47	ath-miR5658
AT3TE46500	50	ath-miR5658
AT3TE46500	53	ath-miR5658
AT3TE46500	56	ath-miR5658
AT3TE50335	288	ath-miR172d-5p
AT3TE50675	5082	ath-miR5021
AT3TE51125	1151	ath-miR171c-5p
AT3TE52915	510	ath-miR5665
AT3TE53100	250	ath-miR162a-3p
AT3TE54905	1591	ath-miR5648-5p
AT3TE66250	86	ath-miR5658
AT3TE71210	616	ath-miR157a-3p
AT3TE73160	184	ath-miR5645a
AT3TE73165	169	ath-miR5645a
AT3TE83610	39	ath-miR5021
AT3TE83610	42	ath-miR5021
AT3TE83610	45	ath-miR5021
AT3TE83610	48	ath-miR5021
AT4TE06430	75	ath-miR5021
AT4TE06430	108	ath-miR5021
AT4TE07360	74	ath-miR857
AT4TE12345	573	ath-miR3932a
AT4TE13150	780	ath-miR5644
AT4TE13150	1148	ath-miR172d-5p
AT4TE16795	79	ath-miR5645a
AT4TE20375	193	ath-miR5645a
AT4TE21040	653	ath-miR855
AT4TE21255	2562	ath-miR866-3p
AT4TE22885	43	ath-miR847
AT4TE22920	572	ath-miR3932a
AT4TE25200	4853	ath-miR172a
AT4TE27960	132	ath-miR5650
AT4TE33685	332	ath-miR782
AT4TE63095	118	ath-miR5658
AT4TE63095	121	ath-miR5658
AT4TE63095	127	ath-miR5658
AT5TE04750	675	ath-miR862-5p
AT5TE21430	43	ath-miR847
AT5TE29485	493	ath-miR5645a
AT5TE38995	180	ath-miR156d-3p
AT5TE39035	307	ath-miR825
AT5TE40555	231	ath-miR171c-5p
AT5TE45000	3511	ath-miR5021
AT5TE45000	3520	ath-miR5021
AT5TE45000	3574	ath-miR5021
AT5TE45000	3586	ath-miR5021
AT5TE47415	316	ath-miR5645a
AT5TE48930	2946	ath-miR5658
AT5TE48930	2967	ath-miR5658
AT5TE53495	106	ath-miR5658
AT5TE72580	645	ath-miR161.2
AT5TE81850	103	ath-miR5658
AT5TE93875	227	ath-miR781a

### Sheet: Supplementary Table 5
Supplementary table 5. Publicly available libraries analyzed in this study
GEO accession	Data type	Tissue of origin	Associated figure/s
GSE6162	Transcriptomic ATH1	Pollen development	Figure 4
GSE17343	Transcriptomic ATH1	Pollen germination	Figure 4
GSE40501	DNA methylation	Unicellular pollen, vegetative nuclei and sperm nuclei	Figure 6
GSE38935	DNA methylation	Vegetative nuclei and sperm nuclei in wt and dme	Figure 6

### Sheet: Supplementary Table 6
Supplementary Table 6. Primers used in this study
Target	Figure	Forward primer sequence	Reverse primer sequence
Northern blot of miRNA 161.1	Figure 1	aCCCCGaTGTaGTCaCTTTCa
Northern blot of miR156	Figure 1	GTGCTCaCTCTCTTCTGTCa
Northern blot control U6 snRNA	Figure 1	TCATCCTTGCGCAGGGGCCA
KRP6 promoter In-Fusion cloned to drive P19 expression to the vegetative nucleus	Figure 3	CCGCCCCCTTCACCGAGCTCTCGTTGTTGCATCAGTCACTTAATTATTAC	ATAGCTCGTTCCATGAGCTCTCTCTCTTGGATTTTTGTGTGCTCTC
P19 cloning with In-Fusion site for insertion of KRP6 promoter	Figure 3	CACCGGTACCATGGAACGAGCTATACAAGG	CTCGCTTTCTTTTTCGAAGG
Genotyping sks12-1 SALK_061973	Figure 5	CGTCATTAATCTTCCAAGCCC	CATCTTCAGGGTCAGCGTAAG
